# Nucleotide-binding motifs nucleated folding of the first enzymes

**DOI:** 10.64898/2026.08.08.743454

**Authors:** Koh Seya, Tatsuya Corlett, Hamza Giaffar, Andre Lecona Buttelli, Claudèle Lemay-St-Denis, Kosuke Fujishima, Shina Caroline Lynn Kamerlin, Rachel Kolodny, Eric Smith, Liam M. Longo

**Author notes:** Equal contribution (Koh Seya, Tatsuya Corlett, Hamza Giaffar).

## Abstract

The earliest stages of protein evolution remain a mystery: the nature of the first protein forms, their roles in emergent biological systems, and the forces that shaped them are largely unknown. Here, we combine insights from metabolic modelling, the organization of protein structure space, and protein folding mechanisms to probe the emergence of two ubiquitous cofactor-binding folds: Rossmanns and P-loop NTPases. While both folds are essential for contemporary life, we show that Rossmanns catalyze reactions deeper within the metabolic core and are more central in structure space than P-loop NTPases. Folding mechanism analysis further reveals that, whereas P-loop NTPases may require non-local interactions to fold, Rossmann folding can be nucleated by a structural module at the heart of the fold that contains a nucleotide-binding motif. Because this motif also directly mediates biochemical activity, this result suggests how early proteins may have compactly satisfied both folding and biochemical activity. Our results imply that folding constraints favored early enzymatic forms with compact binding motifs and modest catalytic roles. We conclude that the early emergence of the Rossmann fold reflects the chemical and physical constraints of protein folding, explaining both its profound antiquity and sustained longevity.
