## Supplementary tables for "Nucleotide-binding motifs nucleated folding of the first enzymes"

### Sheet: Table S1
Rossmann				P-loop
f_name	conservation score	f_ids		f_name	conservation score	f_ids
Pyr_redox_2	0.97	2003.1.1.428;2003.1.2.285;2003.1.3.40		MnmE_helical_2nd	1	2004.1.1.258
Tubulin	0.93	2003.1.6.1		Sigma54_activat	1	2004.1.1.190
GDP_Man_Dehyd	0.86	2003.1.1.410		ABC_tran	0.99	2004.1.1.1404
OTCace	0.85	2003.1.14.1		AAA_31	0.97	2004.1.1.59
PALP	0.84	2003.4.1.5		T2SSE	0.95	2004.1.1.163
RrnaAD_N	0.82	2003.1.5.385		SRP54	0.92	2004.1.1.156
Methyltransf_11_2	0.82	2003.1.5.86		RecA	0.89	2004.1.1.237
2-Hacid_dh_C	0.81	2003.1.1.1		DEAD_1	0.87	2004.1.1.488
Carb_kinase	0.79	2003.6.1.2		Thymidylate_kin	0.87	2004.1.1.166
IF-2B_C	0.77	2003.1.7.39		Helicase_C_1	0.86	2004.1.1.978
adh_short_C2	0.75	2003.1.1.417		POR	0.85	2004.1.3.1
2-Hacid_dh	0.74	2003.1.11.1		ATP-synt_ab	0.84	2004.1.1.53
AdoHcyase_NAD	0.74	2003.1.1.11		CTP_synth_N	0.83	2004.1.1.68
UDPG_MGDP_dh_C	0.73	2003.1.12.23		DEAD	0.82	2004.1.1.73
CoA_binding_2	0.71	2003.1.1.15		Helicase_C_2	0.63	2004.1.1.106
Methyltransf_11	0.7	2003.1.5.20		Mur_ligase_M	0.62	2004.1.1.1465
Semialdhyde_dh	0.69	2003.1.1.59		ABC_tran_1	0.61	2004.1.1.1405
YjeF_N	0.69	2003.1.1.431		DEAD_2	0.6	2004.1.1.74
ELFV_dehydrog	0.68	2003.1.1.24		SKI	0.58	2004.1.1.152
GARS_N	0.67	2003.1.10.7		ResIII	0.57	2004.1.1.185
Gp_dh_N_2	0.67	2003.1.1.36		DUF853	0.55	2004.1.1.1
GDP_Man_Dehyd_1	0.65	2003.1.1.27		MutS_V	0.54	2004.1.1.128
DFP	0.65	2003.1.1.429		AAA	0.5	2004.1.1.486
Methyltransf_11_1	0.64	2003.1.5.37		Adenylsucc_synt	0.5	2004.1.1.44
ADH_zinc_N	0.61	2003.1.1.8		Cytidylate_kin2	0.5	2004.1.1.72
NAD_binding_3	0.61	2003.1.1.46		Bac_DnaA_N	0.48	2004.1.1.226
carB	0.59	2003.1.10.2		DnaB_C	0.47	2004.1.1.76
Methyltransf_11_3	0.59	2003.1.5.30		Helicase_C_5	0.46	2004.1.1.490
DS	0.59	2003.1.4.2		Guanylate_kin	0.46	2004.1.1.102
Shikimate_DH	0.59	2003.1.1.418		CoaE	0.46	2004.1.1.63
THF_DHG_CYH_C	0.58	2003.1.1.61		Helicase_C_10	0.45	2004.1.1.183
DapB_N	0.58	2003.1.1.406		CobA_CobO_BtuR	0.45	2004.1.1.64
ThiF_1	0.57	2003.1.9.15		SecA_DEAD	0.44	2004.1.1.148
TPP_enzyme_M	0.57	2003.2.1.31;2003.1.4.8		FtsK_SpoIIIE	0.44	2004.1.1.1411
Methyltr_RsmB-F_1	0.56	2003.1.5.390		PhoH	0.42	2004.1.1.138
Amino_oxidase_1st	0.56	2003.1.2.56;2003.1.3.36		TsaE	0.42	2004.1.1.170
Biotin_carb_N	0.55	2003.1.10.61		Helicase_C_9	0.41	2004.1.1.197
Pyr_redox_2_3	0.54	2003.1.2.30		SNF2_N	0.38	2004.1.1.154
F420_oxidored	0.54	2003.1.1.30		Helicase_C_6	0.35	2004.1.1.979
IlvN	0.52	2003.1.1.38		AAA_26	0.35	2004.1.1.25
CoA_binding	0.51	2003.1.1.74		MCM_AAA	0.34	2004.1.1.1307;2004.1.1.1422
Methyltransf_11_4	0.5	2003.1.5.26		LpxK_N	0.33	2004.1.1.119
GFO_IDH_MocA	0.49	2003.1.1.414		ArgK	0.33	2004.1.1.51
FtsJ	0.49	2003.1.5.13		Helicase_C	0.33	2004.1.1.1429
RmlD_sub_bind	0.48	2003.1.1.56		UvrD-helicase	0.31	2004.1.1.171
Ldh_1_N	0.48	2003.1.1.40		AAA_33	0.3	2004.1.1.32
adh_short_C2_1	0.48	2003.1.1.332;2003.1.1		PRK	0.29	2004.1.1.142
Mur_ligase	0.48	2003.1.8.5		MobB	0.29	2004.1.1.125
NAD_Gly3P_dh_N	0.46	2003.1.1.50		DNA_pol3_delta_N	0.29	2004.1.1.227
Fibrillarin	0.45	2003.1.5.11		APS_kinase_1	0.29	2004.1.1.48
ETF_alpha	0.45	2003.1.4.5		AAA_31_1	0.28	2004.1.1.29
Methyltransf_11_5	0.44	2003.1.5.32		AAA_25	0.28	2004.1.1.24
N6_Mtase	0.43	2003.1.5.51		Hpr_kinase_C	0.27	2004.1.2.1
Spermine_synth	0.41	2003.1.5.97		AAA_19	0.26	2004.1.1.28
TRM	0.41	2003.1.5.75		NTPase_1	0.25	2004.1.1.133
NAD_binding_5	0.41	2003.1.1.93		FTHFS	0.24	2004.1.1.977
DXP_reductoisom	0.41	2003.1.1.408		PEPCK_ATP_C	0.24	2004.1.2.2
Molybdopterin_1st_1	0.4	2003.2.1.25		UvrD_C_2	0.23	2004.1.1.174
5-FTHF_cyc-lig	0.39	2003.1.7.1		AAA_12	0.22	2004.1.1.10
NAD_binding_2	0.39	2003.1.1.44		PEPCK_C	0.22	2004.1.2.3
3HCDH_N	0.37	2003.1.1.3		DEAD_3	0.22	2004.1.1.976
DAO_1st	0.36	2003.1.3.29;2003.1.2.226		RsgA_GTPase	0.21	2004.1.1.85
CheR	0.35	2003.1.5.3		Beta-Casp	0.21	2004.1.1.57
Molybdopterin_2nd	0.34	2003.2.1.19;2003.2.1.17		Cytidylate_kin_1	0.21	2004.1.1.1417
Rib_5-P_isom_A_N	0.34	2003.1.7.40		Ras	0.2	2004.1.1.144
ApbA	0.33	2003.1.1.13		dNK	0.19	2004.1.1.80
CoA_binding_1	0.33	2003.1.1.107		PEPCK_ATP_N	0.18	2004.11.1.1
NAD_binding_7	0.31	2003.1.1.49		TK_N	0.18	2004.1.1.242
GidB	0.31	2003.1.5.15		Cytidylate_kin_2	0.16	2004.1.1.69
Polysacc_synt_2	0.29	2003.1.1.412		ATPase_2	0.15	2004.1.1.225
Methyltransf_5_1st	0.28	2003.1.5.92		AAA_32_2nd	0.15	2004.1.1.223
AlaDh_PNT_C	0.28	2003.1.1.12		cobW	0.15	2004.1.1.1408
NAD_binding_10	0.27	2003.1.1.43		CobU	0.14	2004.1.1.65
Pyr_redox	0.26	2003.1.8.19		PPK2	0.13	2004.1.1.140
Glucosamine_iso	0.26	2003.1.7.8		Sulfotransfer_1	0.13	2004.1.1.159
Dala_Dala_lig_N	0.24	2003.1.10.4		GTP_HydF_2nd	0.12	2004.1.1.244
OCD_Mu_crystall_C	0.24	2003.1.1.94		SUA5	0.12	2004.1.1.1496
PPS_PS	0.24	2003.1.4.3		DUF1611	0.11	2004.1.1.228
Pyr_redox_2_1	0.24	2003.1.2.20		GTP_HydF_1st	0.11	2004.1.1.243
AlaDh_PNT_N	0.24	2003.1.11.3		ABC_ATPase_C	0.11	2004.1.1.1423
DNA_methylase	0.23	2003.1.5.7		Terminase_6	0.095	2004.1.1.240
DUF1246	0.22	2003.1.10.6		CLP1_P	0.092	2004.1.1.1407
XdhC_C	0.22	2003.1.1.67		AAA_11	0.091	2004.1.1.1401
MethyltransfD12	0.21	2003.1.5.18		Helicase_C_8	0.085	2004.1.1.179
Urocanase	0.21	2003.1.1.98		DUF1846_N	0.078	2004.1.1.229
CoA_trans	0.2	2003.1.7.5		Kinase-PPPase_C	0.076	2004.1.1.1428
CoA_trans_1	0.19	2003.1.7.13		MG423	0.073	2004.1.1.210
NmrA	0.18	2003.1.1.51		Helicase_RecD	0.067	2004.1.1.107
Methyltransf_4	0.18	2003.1.5.39		Kinase-PPPase_N	0.066	2004.1.1.1427
UPF0020	0.17	2003.1.5.391		KdpD	0.06	2004.1.1.115
DUF1009_N	0.17	2003.1.10.25		Sigma54_activ_2	0.055	2004.1.1.151
AcetylCoA_hyd_C	0.17	2003.1.7.3		UvrD-helicase_1	0.053	2004.1.1.181
COG1915_2nd	0.16	2003.1.4.18		DUF1726	0.052	2004.1.1.82
Methyltransf_11_6	0.16	2003.1.5.184		Ras_1	0.051	2004.1.1.122
Sacchrp_dh_NADP	0.16	2003.1.1.97		NB-ARC_1st	0.044	2004.1.1.233
G6PD_N	0.15	2003.1.1.32		COG5410	0.037	2004.1.1.473
ThiF_2	0.15	2003.1.9.16		MlrC_C	0.034	2004.6.1.1
DUF43	0.15	2003.1.5.9		Exonuc_V_gamma	0.033	2004.1.1.507
2-Hacid_dh_C_2	0.15	2003.1.10.15		Cytidylate_kin_3	0.031	2004.1.1.1406
Pyr_redox_2_2	0.14	2003.1.2.121		APS_kinase	0.026	2004.1.1.209
Methyltransf_21	0.13	2003.1.5.29		SMC_N_2	0.025	2004.1.1.21
DUF364	0.13	2003.1.1.349		TrwB_AAD_bind	0.023	2004.1.1.169
Rossmann-like	0.12	2003.1.2.302;2003.1.1.99		Terminase_3	0.021	2004.1.1.164
CMAS	0.12	2003.1.5.4		AAA_28	0.021	2004.1.1.26
PNTB_C	0.12	2003.1.4.47		DUF257	0.019	2004.1.1.84
Glyco_hydro_4	0.11	2003.1.1.35		Gtr1_RagA_N	0.017	2004.1.1.101
ADP_PFK_GK	0.11	2003.6.1.1		Sulfotransfer_2	0.016	2004.1.1.160
PrmA	0.11	2003.1.5.183		AAA_11_1	0.015	2004.1.1.585;2004.1.1.8
2-Hacid_dh_C_1	0.11	2003.1.1.346		DNA_pol3_chi	0.014	2004.1.1.1019
NAD_binding_8_1	0.099	2003.1.8.18		NACHT	0.012	2004.1.1.130
Methyltransf_14	0.097	2003.1.1.227		DEAD_4	0.011	2004.1.1.182
PRK10446	0.093	2003.1.10.31		CPT	0.01	2004.1.1.67
CO_dh	0.091	2003.1.4.1		sufC	0.01	2004.1.1.484
ATPgrasp_Ter	0.09	2003.1.10.28		DUF927_C	0.0088	2004.1.1.1430
CbiJ_N	0.089	2003.1.1.415		Helicase_C_7	0.0082	2004.1.1.196
COG1821	0.085	2003.1.10.32		Sulfotransfer_3	0.0066	2004.1.1.477
Methyltransf_30	0.083	2003.1.5.36		6PF2K	0.0066	2004.1.1.3
TPMT	0.077	2003.1.5.74		Torsin	0.0058	2004.1.1.1012
DUF1611_N	0.077	2003.1.1.92		P-mevalo_kinase	0.0057	2004.1.1.135
LysX_arch	0.075	2003.1.10.17		dNK_2	0.0048	2004.1.1.1416
2-Hacid_dh_16	0.073	2003.1.11.8		Sulphotransf	0.003	2004.1.1.162
Methyltransf_33	0.073	2003.1.5.387		Cytidylate_kin_4	0.0028	2004.1.1.1409
Methyltransf_24	0.072	2003.1.5.31		Zot	0.0026	2004.1.1.178
GSH-S_N	0.07	2003.1.10.8		UvrD_C_2_1	0.0026	2004.1.1.508
TylF	0.064	2003.1.5.77		Zeta_toxin	0.0018	2004.1.1.177
CitF	0.062	2003.1.7.4		SulA	0.0017	2004.1.1.158
CbiJ_C	0.061	2003.1.1.416		PRK10689	0.0011	2004.1.1.180
Methyltransf_28	0.061	2003.1.5.34		PAXNEB	0.001	2004.1.1.137
NeuD_NnaD	0.056	2003.1.8.20		TIP49_1st	0.00099	2004.1.1.582
CP_ATPgrasp_2_2nd	0.052	2003.1.10.24		Thymidylate_kin_1	0.00099	2004.1.1.463
NAS	0.05	2003.1.5.53		Podovirus_Gp16	0.00066	2004.1.1.651
DUF1890	0.047	2003.1.1.430		dNK_1	0.00054	2004.1.1.1418
Sugar-bind	0.043	2003.1.7.12		P-mevalo_kinase_1	0.00044	2004.1.1.184
LUD_dom	0.039	2003.1.7.7		AAA_5	0.00042	2004.1.1.1403
Methyltransf_18	0.038	2003.1.5.383		Dynamin_N	0.0004	2004.1.1.1410
TrkA_N_1	0.037	2003.1.1.71		MukB	0.00037	2004.1.1.1412
DUF1188	0.035	2003.1.1.348		Cas_St_Csn2	0.0003	2004.1.1.476
PRK00961	0.034	2003.1.1.72		IPT	0.00018	2004.1.1.112
GshA_1st	0.034	2003.1.10.90		AAA_22_like	0.00014	2004.1.1.20
MT-A70	0.033	2003.1.5.195		AAA_8	6.9e-05	2004.1.1.36
Methyltr_RsmB-F	0.032	2003.1.5.386		AAA_7_N	6.1e-05	2004.1.1.35
Mannitol_dh	0.031	2003.1.1.411		AAA_6_N	5.1e-05	2004.1.1.224
Methyltransf_15	0.03	2003.1.5.23		AAA_9_N	1.8e-05	2004.1.1.1414
Methyltransf_10	0.029	2003.1.5.19		Dynein_heavy_1st	1.6e-05	2004.1.1.230
FmrO_C	0.029	2003.1.5.384		GBP	1.5e-05	2004.1.1.98
NAD_binding_8	0.027	2003.1.3.41;2003.1.2.289		PRK13709	1e-05	2004.1.1.1432
CmcI	0.027	2003.1.5.5		Kinesin	9.1e-06	2004.1.1.116
SAM_MT	0.024	2003.1.5.70		Viral_helicase1	8.5e-06	2004.1.1.509
KR_1_SDR_x	0.024	2003.1.1.69		DENN	6.8e-06	2004.5.1.4
PrmA_1	0.02	2003.1.5.177		Parvo_NS1	2.8e-06	2004.1.1.1413
Polysacc_synt_2_1	0.02	2003.1.1.54		RHD3_1st	2.3e-06	2004.1.1.1424
MurD	0.019	2003.1.8.21		Myosin_head	2.3e-06	2004.1.1.2
DpaA_N	0.017	2003.1.11.15		Septin	2e-06	2004.1.1.149
SIR2_1st	0.017	2003.1.4.33		Orbi_VP4_1st	1.2e-06	2004.7.1.1
Enoyl_reductase	0.015	2003.1.1.409		Myosin_head_1	1.2e-06	2004.1.1.1425
Pyr_redox_2_4	0.015	2003.1.2.120		Rap_GAP	1e-06	2004.1.1.1466
LCM	0.013	2003.1.5.17		Herpes_TK	2.2e-07	2004.1.1.108
FMO-like_1st	0.013	2003.1.2.282
FMO-like_2nd	0.012	2003.1.2.283
FCSD_central	0.0089	2003.1.2.32
AdoHcyase	0.0081	2003.1.11.2
PRK08415_like	0.006	2003.1.1.420
PGDH_C_1st	0.0052	2003.1.1.57
MCRA_1st	0.005	2003.1.2.62
K_oxygenase	0.0046	2003.1.3.6;2003.1.2.18
RsmJ	0.004	2003.1.5.69
Gcd10p_2nd	0.0036	2003.1.5.389
ATPgraspMvdD	0.0035	2003.1.10.92
2-Hacid_dh_8	0.0035	2003.1.11.5
PRK02471	0.0033	2003.1.10.18
NeuD_NnaD_1	0.003	2003.1.8.11
NuoG_2nd	0.003	2003.2.1.26
NNMT_PNMT_TEMT	0.0029	2003.1.5.54
DNA_methylase_1	0.0027	2003.1.5.180
Methyltransf_8	0.0026	2003.1.5.42
Gp_dh_N	0.0025	2003.1.1.421
Gp_dh_N_1	0.0024	2003.1.1.419
GSH_synthase	0.002	2003.1.10.9
mycofact_OYE_2	0.0018	2003.1.2.29
Methyltransf_7	0.0017	2003.1.5.41
MTS_N	0.0017	2003.1.5.50
Biotin_carb_N_like	0.0016	2003.1.10.60
AviRa	0.0015	2003.1.5.1
Methyltransf_19	0.0015	2003.1.5.27
Lant_dehydr_N_3rd	0.0013	2003.1.10.63
Molybdopterin_1st	0.0012	2003.2.1.24
FAD_binding_3_3rd_1	0.0011	2003.1.2.287
KR_2_SDR_x	0.001	2003.1.1.70
ThiF	0.00092	2003.1.9.10
NeuD_NnaD_2	0.0007	2003.1.8.14
GRAS	0.00046	2003.1.5.191
TPP_enzyme_M_2	0.00043	2003.1.4.16
K_oxygenase_1	0.00035	2003.1.2.284
GSP_synth_2nd	0.00026	2003.1.10.11
Methyltransf_17	0.00026	2003.1.5.25
SIR2_1st_1	0.00011	2003.1.4.31
EUF08597	9.6e-05	2003.1.10.27
EUF08598	4.3e-05	2003.1.10.30
PaaC-3OHAcCoADH	3.1e-05	2003.1.1.201
AccC_like	2.8e-05	2003.1.10.29
FAD_binding_3_3rd	1e-05	2003.1.2.288
PRMT5	6e-06	2003.1.5.95
PARP_regulatory	2.2e-06	2003.1.5.60
Orbi_VP4_2nd	1.2e-06	2003.1.5.94
Orbi_VP4_3rd	1.2e-06	2003.1.5.99
GDI_1st	8.8e-07	2003.1.2.59
FtsJ_1	1.8e-07	2003.1.5.85
KOG1202_1st	1.8e-07	2003.1.1.73

### Sheet: Table S2
Notes on strand order classification:
strand_order: Brackets [ ] indicate regions lacking secondary structure annotation in PyMOL despite exhibiting β-sheet-like conformations based on manual inspection.
pdb_range: ECOD's domain boundary definitions were used as the primary reference. However, in cases where one or more strands were excluded due to misannotation in ECOD, regions outside the annotated range were also considered and included in the strand order assignment.
Ambiguous cases were resolved according to the following criteria:
1. If the structure does not include walker A, the doain is classified as "-"
2. If the strand order does not contain the subsequence 2314 (Type I) or 2341 (Type II), the domain is classified as "-" with the exception of ECOD domain 2004.1.1.1428, in which the Walker A motif is located at the first β-strand and was therefore treated accordingly.
3. If an antiparallel strand is present within the core β-sheet structure (e.g., 54132, represented as ↑↑↑↓↑), the domain is classified as "-"
ecod_domain_id	f_id	f_name	pdb	pdb_range	strand_order	Type	strand_direction	Comments	Walker A
e6z1dA1	2004.1.1	F_UNCLASSIFIED	6z1d	A:2-150	51432	2	↑↑↑↑↑
e4d2iB2	2004.1.1.1	DUF853	4d2i	B:107-477	987165243	2	↑↓↑↑↑↑↑↑↑
e4zlkA2	2004.1.1.2	Myosin_head	4zlk	A:63-593,A:631-752	1273645	-	↓↑↑↑↑↓↑
e1bifA1	2004.1.1.3	6PF2K	1bif	A:37-249	654132	1	↓↑↑↑↑↑
e4b3fX3	2004.1.1.8	AAA_11_1	4b3f	X:127-443	7165243	2	↑↑↑↑↑↑↑↑
e2wjvA5	2004.1.1.10	AAA_12	2wjv	A:700-911	615423	-	↑↑↑↑↑↑		N
e4kfrB1	2004.1.1.20	AAA_22_like	4kfr	B:1-208	987165243	2	↑↓↑↑↑↑↑↑↑
e4abyB1	2004.1.1.21	SMC_N_2	4aby	B:32-564	651432	2	↓↑↑↑↑↑
e1nlfA1	2004.1.1.24	AAA_25	1nlf	A:2-180,A:201-275	987615423	2	↓↑↓↑↑↑↑↑↑
e1byiA1	2004.1.1.25	AAA_26	1byi	A:1-224	654132	1	↑↑↑↑↑↑
e1lw7A1	2004.1.1.26	AAA_28	1lw7	A:220-411	54132	1	↑↑↑↑↑
e3h86B1	2004.1.1.28	AAA_19	3h86	B:2-192	54132	1	↑↑↑↑↑
e3la6A1	2004.1.1.29	AAA_31_1	3la6	A:451-719	18726354	1	↑↑↑↑↑↑↑↓
e1ly1A1	2004.1.1.32	AAA_33	1ly1	A:1-152	4132	1	↑↑↑↑
e3vkhA5	2004.1.1.35	AAA_7_N	3vkh	A:2635-2821	[5]1432	2	↑↑↑↑↑
e3vkhA7	2004.1.1.36	AAA_8	3vkh	A:2952-3178	[5]1432	2	↑↑↑↑↑
e3uc9A1	2004.1.1.43	Adaptin_binding	3uc9	A:2-185	654132	-	↑↑↑↑↑↓
e1qf5A1	2004.1.1.44	Adenylsucc_synt	1qf5	A:1-431	987615234	1	↓↑↑↑↑↑↑↑↑
e1m7gA1	2004.1.1.48	APS_kinase_1	1m7g	A:2-209	54132	1	↑↑↑↑↑
e2qm8A1	2004.1.1.51	ArgK	2qm8	A:5-327	7651423	1	↑↑↑↑↑↑↑
e2jdiA3	2004.1.1.53	ATP-synt_ab	2jdi	A:95-379	87265341	2	↓↑↑↑↑↑↑↑
e2dkfA3	2004.1.1.57	Beta-Casp	2dkf	A:195-378	54132	-	↑↑↑↑↑		N
e3qhqA1	2004.1.1.58	Cas_Csn2	3qhq	A:1-222	651432	-	↓↑↑↑↑↑		N
e3ea0A1	2004.1.1.59	AAA_31	3ea0	A:0-239	87615243	1	↑↑↑↑↑↑↑↓
e3v46A1	2004.1.1.60	CDC73_C	3v46	A:234-393	654132	-	↑↑↑↑↑↑↓		N
e4p0tB1	2004.1.1.61	CENP-M	4p0t	B:15-170	54312	-	↑↑↑↑↑		N
e3h0kA1	2004.1.1.63	CoaE	3h0k	A:9-185	54132	1	↑↑↑↑↑
e1g5tA1	2004.1.1.64	CobA_CobO_BtuR	1g5t	A:27-183	615423	2	↑↑↑↑↑↑
e1c9kA1	2004.1.1.65	CobU	1c9k	A:1-180	7615423	2	↓↑↑↑↑↑↑
e1qhxA1	2004.1.1.67	CPT	1qhx	A:1-178	54132	1	↑↑↑↑↑
e1vcoA1	2004.1.1.68	CTP_synth_N	1vco	A:11-282	7651423	1	↑↑↑↑↑↑↑
e1ak2A2	2004.1.1.69	Cytidylate_kin_2	1ak2	A:15-146,A:177-232	54132	1	↑↑↑↑↑
e3fdiA1	2004.1.1.72	Cytidylate_kin2	3fdi	A:3-42,A:77-196	54132	1	↑↑↑↑↑
e1hv8A1	2004.1.1.73	DEAD	1hv8	A:3-210	7165243	2	↑↑↑↑↑↑↑
e2vsfA2	2004.1.1.74	DEAD_2	2vsf	A:23-225,A:365-406	7165243	2	↑↑↑↑↑↑
e4w7gA1	2004.1.1.75	DLIC	4w7g	A:44-345,A:375-394	7654132	-	↓↑↑↑↑↑↓		N
e2q6tB2	2004.1.1.76	DnaB_C	2q6t	B:167-414	987615423	2	↓↑↓↑↑↑↑↑↑
e1p5zB1	2004.1.1.80	dNK	1p5z	B:20-260	54132	1	↑↑↑↑↑
e5jpqj1	2004.1.1.82	DUF1726	5jpq	j:10-60,j:113-211	51432	-	↑↑↑↑↑		N
e2ekdA1	2004.1.1.84	DUF257	2ekd	A:1-203	987165234	-	↑↓↑↑↑↑↑↑↑		N
e1t9hA2	2004.1.1.85	RsgA_GTPase	1t9h	A:68-186,A:206-298	564123	-	↓↑↑↑↑↑		N
e4ejsB1	2004.1.1.89	Elong_Iki1	4ejs	B:7-234	987615423	-	↓↑↓↑↑↑↑↑↑		N
e2bmfA2	2004.1.1.93	Flavi_DEAD	2bmf	A:169-319	15423	2	↑↑↑↑↑
e1f5nA2	2004.1.1.98	GBP	1f5n	A:7-283	654132	-	↑↑↑↑↑↓
e3lluA1	2004.1.1.101	Gtr1_RagA_N	3llu	A:61-237	654132	-	↑↑↑↑↑↓
e1gkyA1	2004.1.1.102	Guanylate_kin	1gky	A:0-186	54132	1	↑↑↑↑↑
e3hgqA1	2004.1.1.103	HDA2-3	3hgq	A:27-331	165243	-	↑↑↑↑↑↑		N
e2vl7A3	2004.1.1.106	Helicase_C_2	2vl7	A:348-540	7165243	-	↑↑↑↑↑↑↑
e5jpqj3	2004.1.1.107	Helicase_RecD	5jpq	j:212-227,j:259-327,j:368-432,j:469-502	51432	2	↑↑↑↑↑
e1e2kA1	2004.1.1.108	Herpes_TK	1e2k	A:46-374	54132	1	↑↑↑↑↑
e2ze5A1	2004.1.1.112	IPT	2ze5	A:1-227	51423	1	↑↑↑↑↑
e2r8rA1	2004.1.1.115	KdpD	2r8r	A:0-208	51432	2	↑↑↑↑↑
e5hnwK1	2004.1.1.116	Kinesin	5hnw	K:14-342	21837645	-	↑↑↑↑↑↓↑↓		N
e5j1sB1	2004.1.1.118	LAP1C	5j1s	B:236-470	51432	-	↑↑↑↑↑		N
e4ehwA1	2004.1.1.119	LpxK_N	4ehw	A:8-206,A:298-315	987162543	1	↑↑↑↑↑↑↑↑↑		Long
e4c0jA1	2004.1.1.122	Ras_1	4c0j	A:445-609	654132	-	↑↑↑↑↑↓
e1xjcA1	2004.1.1.125	MobB	1xjc	A:1-38,A:59-165	654132	1	↑↑↑↑↑↑
e1wb9A3	2004.1.1.128	MutS_V	1wb9	A:567-800	651432	2	↓↑↑↑↑↑
e4kxfK1	2004.1.1.130	NACHT	4kxf	K:93-298	51432	2	↑↑↑↑↑
e1ki9B1/e2i3bA1	2004.1.1.133	NTPase_1	1ki9/2i3b	B:3-192/A:1-189	54132//7165234	1 and 2	↑↑↑↑↑/↑↑↑↑↑↓↑
e1w44A1	2004.1.1.134	NTPase_P4	1w44	A:1-321	87651432	2	↓↑↓↑↑↑↑↑		Weird
e3ch4B1	2004.1.1.135	P-mevalo_kinase	3ch4	B:-1-193	54132	1	↑↑↑↑↑		S|T → D
e4a8jA2	2004.1.1.137	PAXNEB	4a8j	A:67-165,A:245-416	987615423	-	↓↑↓↑↑↑↑↑↑		N
e3b85A1	2004.1.1.138	PhoH	3b85	A:116-320	615423	2	↑↑↑↑↑↑
e1svmA1	2004.1.1.139	Polyoma_lg_T_C	1svm	A:417-547	51432	2	↑↑↑↑↑
e3rhfA2	2004.1.1.140	PPK2	3rhf	A:4-262	54132	1	↑↑↑↑↑		S|T→G
e2p0eA1	2004.1.1.142	PRK	2p0e	A:-4-188	54132	1	↑↑↑↑↑
e5u4vA1	2004.1.1.144	Ras	5u4v	A:594-761	654132	-	↑↑↑↑↑↓		N
e1tf5A3	2004.1.1.148	SecA_DEAD	1tf5	A:1-226,A:349-395	7165243	2	↑↑↑↑↑↑↑		G1→M
e5cyoA1	2004.1.1.149	Septin	5cyo	A:20-293	654132	-	↑↑↑↑↑↓
e3n70A1	2004.1.1.151	Sigma54_activ_2	3n70	A:146-287	51432	2	↑↑↑↑↑
e5jzvA1	2004.1.1.152	SKI	5jzv	A:-2-172	54132	1	↑↑↑↑↑
e5fmf12	2004.1.1.154	SNF2_N	5fmf	1:294-538	7165243	2	↑↑↑↑↑↑↑		G1→L
e1nksA1	2004.1.1.156	SRP54	1nks	A:1-194	54132	1	↑↑↑↑↑
e1ofuX1	2004.1.1.158	SulA	1ofu	X:43-161	15423	-	↑↑↑↑↑
e1g3mA1	2004.1.1.159	Sulfotransfer_1	1g3m	A:3-292	54132	-	↑↑↑↑		N
e4ndzA1	2004.1.1.160	Sulfotransfer_2	4ndz	A:1069-1355	54132	-	↑↑↑↑↑		N
e1texA1	2004.1.1.162	Sulphotransf	1tex	A:3-267	54132	-	↑↑↑↑↑		N
e1g6oA1	2004.1.1.163	T2SSE	1g6o	A:6-328	7615423	2	↓↑↑↑↑↑↑
e4ieiA3	2004.1.1.164	Terminase_3	4iei	A:5-234	81762543	2	↑↑↑↑↑↑↓↑
e1ukyA1	2004.1.1.166	Thymidylate_kin	1uky	A:11-204	54132	1	↑↑↑↑↑		S|T→G
e1e9rA1	2004.1.1.169	TrwB_AAD_bind	1e9r	A:74-506	987165243	2	↑↓↑↑↑↑↑↑↑
e1htwA1	2004.1.1.170	TsaE	1htw	A:1-158	1762543	-	↑↓↑↑↑↑↑↓
e1w36E1	2004.1.1.171	UvrD-helicase	1w36	E:1-485	615423	2	↑↑↑↑↑↑		G1→A
e1pjrA1	2004.1.1.173	UvrD_C	1pjr	A:319-651	7165243	-	↑↑↑↑↑↑		N
e1w36D2	2004.1.1.174	UvrD_C_2	1w36	D:361-466,D:523-606	[1]5423	-	↑↑↑↑↑		N
e1gvnB1	2004.1.1.177	Zeta_toxin	1gvn	B:2-274	654132	1	↓↑↑↑↑↑
e2r2aA1	2004.1.1.178	Zot	2r2a	A:1-191	987165234	2	↑↓↑↑↑↑↑↑↑
e2nmvA1	2004.1.1.179	Helicase_C_8	2nmv	A:415-589	165243	-	↑↑↑↑↑↑		N
e2eyqA4	2004.1.1.180	PRK10689	2eyq	A:349-465	156243	-	↑↓↑↑↑↓		N
e3u44B1	2004.1.1.181	UvrD-helicase_1	3u44	B:2-308	615423	2	↑↑↑↑↑↑
e3rc8A1	2004.1.1.182	DEAD_4	3rc8	A:180-351,A:500-554	81762534	2	↑↑↑↑↑↑↑↓
e3dinA1	2004.1.1.183	Helicase_C_10	3din	A:441-615	165243	-	↑↑↑↑↑↑		N
e1dekA1	2004.1.1.184	P-mevalo_kinase_1	1dek	A:1-241	54132	1	↑↑↑↑↑		S|T→D
e2fdcA1	2004.1.1.185	ResIII	2fdc	A:4-159,A:243-414	7165243	2	↑↑↑↑↑↑↑
e4bj6.1	2004.1.1.186	EUF08601	4bj6	F:36-48,A:60-151,A:188-282	51432	-	↑↑↑↑↑		N
e5gjqI2	2004.1.1.190	Sigma54_activat	5gjq	I:167-354	51432[0]	2	↑↑↑↑↑↑
e2v8oA4	2004.1.1.196	Helicase_C_7	2v8o	A:313-475	165243	-	↑↑↑↑↑↑		N
e4nl4H4	2004.1.1.197	Helicase_C_9	4nl4	H:385-428,H:489-630	165243	-	↑↑↑↑↑↑		N
e1d6jA2	2004.1.1.209	APS_kinase	1d6j	A:8-143,A:170-210	54132	1	↑↑↑↑↑
e5a0tA2	2004.1.1.210	MG423	5a0t	A:212-375	54132	-	↑↑↑↑↑		N
e4fw9A1	2004.1.1.223	AAA_32_2nd	4fw9	A:1-74,A:260-388	51432	2	↑↑↑↑↑		S|T→H
e3vkhA1	2004.1.1.224	AAA_6_N	3vkh	A:1939-2106	51432	2	↑↑↑↑↑
e2fnaA4	2004.1.1.225	ATPase_2	2fna	A:1-206	51432	2	↑↑↑↑↑
e4m4wN1	2004.1.1.226	Bac_DnaA_N	2w58	A:111-309	625431	2	↑↑↑↑↑↑
e2gnoA4	2004.1.1.227	DNA_pol3_delta_N	2gno	A:11-147	51432	-	↑↑↑↑↑		N
e2g0tA2	2004.1.1.228	DUF1611	2g0t	A:144-338	7651423	1	↑↑↑↑↑↑↑		long・ S|T→R
e3bh1B1	2004.1.1.229	DUF1846_N	3bh1	B:4-339	432516	1	↑↑↑↑↑↑		Short・S|T→L
e3vkhA11	2004.1.1.230	Dynein_heavy_1st	3vkh	A:4118-4244	51432	-	↑↑↑↑↑		N
e2a5yB5	2004.1.1.233	NB-ARC_1st	2a5y	B:109-291	51432	2	↑↑↑↑↑
e3t15A2	2004.1.1.237	RecA	3t15	A:68-252	51432	2	↑↑↑↑↑		Y
e3kta.2	2004.1.1.239	SMC_N	3kta	C:2-169,D:1008-1169	651432	2	↓↑↑↑↑↑
e2o0hA1	2004.1.1.240	Terminase_6	2o0h	A:1-357	81762543	2	↑↑↑↑↑↑↓↑
e2b8tA2	2004.1.1.242	TK_N	2b8t	A:11-149	615423	2	↑↑↑↑↑↑
e3qq5A2	2004.1.1.243	GTP_HydF_1st	3qq5	A:173-275	2134	-	↑↑↑↑		N
e3qq5A3	2004.1.1.244	GTP_HydF_2nd	3qq5	A:276-398	2134	-	↑↑↑↑		N
e5ganC1/e2qu8A1	2004.1.1.258	MnmE_helical_2nd	5gan/2qu8	C:102-442/A:22-223	7654132/7651432	-	↓↑↑↑↑↑↓/↑↑↑↑↑↓↑
e4a8jC2	2004.1.1.347	ELP6	4a8j	C:5-273	987615423	-	↓↑↓↑↑↑↑↑↑		N
e2axpA1	2004.1.1.463	Thymidylate_kin_1	2axp	A:2-165	54132	1	↑↑↑↑↑		G6→F
e4bilC4	2004.1.1.473	COG5410	4bil	C:1-278	615423	2	↑↑↑↑↑↑		G1→A
e3zthA1	2004.1.1.476	Cas_St_Csn2	3zth	A:1-347	651432	-	↓↑↑↑↑↑		N
e2zq5A1	2004.1.1.477	Sulfotransfer_3	2zq5	A:7-384	54132	1	↑↑↑↑↑		K→T
e4dt1A1	2004.1.1.478	CSM2	4dt1	A:1-213	615423	-	↑↑↑↑↑↑		N
e4gkqA1	2004.1.1.479	Microtub_bd	4gkq	A:300-582	21837645	-	↑↑↑↑↑↓↑↓		N
e4eq6B1	2004.1.1.481	PSY3	4eq6	B:1-129,B:154-237	7615423	-	↓↑↑↑↑↑↑		N
e2zu0D1	2004.1.1.484	sufC	2zu0	D:86-106,D:155-193	-	-	-
e3j94A3	2004.1.1.486	AAA	3j94	A:215-391	51432	2	↑↑↑↑↑		Y
e4a2wA3	2004.1.1.488	DEAD_1	4a2w	A:245-455	7165243	2	↑↑↑↑↑↑↑		G1→A
e4u7dA1	2004.1.1.490	Helicase_C_5	4u7d	A:279-480	165243	-	↑↑↑↑↑↑		N
e1w36C1	2004.1.1.507	Exonuc_V_gamma	1w36	C:1-347	67154[23]	-	↑↑↑↑↑↑↑	strand 6 is slight and clasified as type II	N
e5ftdA3	2004.1.1.508	UvrD_C_2_1	5ftd	A:189-247,A:356-431	2134	-	↑↑↑↑
e3vkwA2	2004.1.1.509	Viral_helicase1	3vkw	A:818-991	615423	2	↑↑↑↑↑↑
e5h0rG1	2004.1.1.560	AAA_33_like	5h0r	G:324-560	54132	1	↑↑↑↑↑		G1→A
e1d2nA3	2004.1.1.582	TIP49_1st	1d2n	A:505-675	51432	2	↑↑↑↑↑
e5eanA4	2004.1.1.585	AAA_11_1	5ean	A:570-857	7165243	2	↑↑↑↑↑↑↑
e5hd9A1	2004.1.1.651	Podovirus_Gp16	5hd9	A:4-197	891762543	2	↓↑↑↑↑↑↑↓↑
e4f91B4	2004.1.1.961	DEAD_1,KOG0951_2nd	4f91	B:402-682	7165243	2	↑↑↑↑↑↑↑		G1→A
e5jb2A1	2004.1.1.976	DEAD_3	5jb2	A:1-207,A:459-531	7165243	2	↑↑↑↑↑↑↑		G1→L
e3do6A1	2004.1.1.977	FTHFS	3do6	A:0-542	87615243	1	↑↑↑↑↑↑↑↑		G1→T
e4ernA1	2004.1.1.978	Helicase_C_1	4ern	A:502-730	7165243	-	↑↑↑↑↑↑↑		N
e5b7iA4	2004.1.1.979	Helicase_C_6	5b7i	A:683-976	7165243	-	↑↑↑↑↑↑		N
e5j1sA1	2004.1.1.1012	Torsin	5j1s	A:55-271	51432	2	↑↑↑↑↑		S|T→N
e1em8A1	2004.1.1.1019	DNA_pol3_chi	1em8	A:1-147	7165243	-	↑↑↑↑↑↑↑		N
e5nkmB1	2004.1.1.1020	ABC_tran_3	5nkm	B:59-284,B:305-364	7652431	-	↑↑↑↑↑↓↑
e3tlxB1	2004.1.1.1254	AAA_33,ADK_lid	3tlx	B:3-242	54132	1	↑↑↑↑↑		S|T→G
e2bdtA1	2004.1.1.1255	AAA_33,RNA_pol_Rpc34	2bdt	A:1-176	54132	1	↑↑↑↑↑
e3gmtA1	2004.1.1.1260	ADK_lid,Cytidylate_kin_2	3gmt	A:1-204	54132	1	↑↑↑↑↑		S|T→G
e3m4yA2	2004.1.1.1264	ATP-synt_ab,ATP-synt_ab_N	3m4y	A:23-445	87265341	2	↓↑↑↑↑↑↑↑
e1e4yA2	2004.1.1.1276	Cytidylate_kin_2,Thymidylate_kin	1e4y	A:1-121,A:157-214	54132	1	↑↑↑↑↑		S|T→G
e3j9mAX1	2004.1.1.1278	DAP3_C,DAP3_N	3j9m	AX:51-195,AX:220-398	51432	2	↑↑↑↑
e5lj5Q3	2004.1.1.1295	HA2_N,DEAD_3	5lj5	Q:338-528,Q:712-747	81762534	2	↑↑↑↑↑↑↑↑
e2qgnA1	2004.1.1.1300	IPPT,IPT	2qgn	A:2-314	651423	1	↑↑↑↑↑↑
e5bk472	2004.1.1.1307	MCM_AAA	5bk4	7:384-643	51432	2	↑↑↑↑↑		G6→A
e4p7hA2	2004.1.1.1312	Myosin_head,IQ_2	4p7h	A:82-787	1273645	-	↓↑↑↑↑↓↑
e3zw6A1	2004.1.1.1338	Torsin,RecA	3zw6	A:68-222	51432	2	↑↑↑↑↑
e1vciA2	2004.1.1.1346	PRK11000,ABC_tran	1vci	A:7-245	651432	2	↓↑↑↑↑↑
e3gd7B1	2004.1.1.1347	PRK11000,ABC_tran_1	3gd7	B:1203-1444	651432	2	↓↑↑↑↑↑
e5ifwB1	2004.1.1.1357	Sigma54_activat,Vps4_C_C	5ifw	B:460-648,B:736-760	51432	2	↑↑↑↑↑
e1a5tA5	2004.1.1.1360	PRK07993_1st	1a5t	A:1-165	51432	-	↑↑↑↑↑		N
e3zqjF1	2004.1.1.1361	UvrA,ABC_tran	3zqj	F:2-119,F:408-611	51432	2	↑↑↑↑↑
e4anjA1	2004.1.1.1400	KOG0163_1,Myosin_head_1	4anj	A:53-816	1273645	-	↓↑↑↑↑↓↑
e2gk6A1	2004.1.1.1401	AAA_11	2gk6	A:293-322,A:415-699	7165243	2	↑↑↑↑↑↑↑
e3qf7A1	2004.1.1.1402	SMC_N_1	3qf7	A:1-850	651432	2	↓↑↑↑↑↑
e3vkhA3	2004.1.1.1403	AAA_5	3vkh	A:2233-2413	51432	2	↑↑↑↑↑
e1v43A3	2004.1.1.1404	ABC_tran	1v43	A:10-244	651432	2	↓↑↑↑↑↑
e4xwkA1	2004.1.1.1405	ABC_tran_1	4xwk	A:1016-1273	651432	2	↓↑↑↑↑↑
e2xb4A2	2004.1.1.1406	Cytidylate_kin_3	2xb4	A:1-124,A:162-223	54132	1	↑↑↑↑↑
e4ohyA1	2004.1.1.1407	CLP1_P	4ohy	A:83-311	7615234	1	↑↑↑↑↑↓↑
e1nijA2	2004.1.1.1408	cobW	1nij	A:2-223	987162543	1	↑↑↑↑↑↑↑↓↑
e3w90A1	2004.1.1.1409	Cytidylate_kin_4	3w90	A:3-207	54132	1	↑↑↑↑↑
e2akaB1	2004.1.1.1410	Dynamin_N	2aka	B:6-304	87615243	-	↑↑↑↑↑↓↓↑
e2iusA2	2004.1.1.1411	FtsK_SpoIIIE	2ius	A:945-1248	7651432	2	↑↓↑↑↑↑↑
e1qhlA1	2004.1.1.1412	MukB	1qhl	A:4-225	213456	other	↓↑↓↑↓↑
e1u0jA1	2004.1.1.1413	Parvo_NS1	1u0j	A:224-490	51432	2	↑↑↑↑↑
e3vkhA9	2004.1.1.1414	AAA_9_N	3vkh	A:3640-3791	51432	2	↑↑↑↑↑
e4xgcB1	2004.1.1.1415	ORC2_1st	4xgc	B:326-495	51432	-	↑↑↑↑↑		a little Walker A
e5lc5O1	2004.1.1.1416	dNK_2	6q9b	AJ:1-319	54132	1	↑↑↑↑↑		Long(5X)
e4e22A1	2004.1.1.1417	Cytidylate_kin_1	4e22	A:1-225	54132	1	↑↑↑↑↑		S|T→G
e2vp4A1	2004.1.1.1418	dNK_1	2vp4	A:12-208	54132	1	↑↑↑↑↑
e5aj3g1	2004.1.1.1419	DAP3_N	5aj3	g:70-345	51432	2	↑↑↑↑↑
e4xgcC1	2004.1.1.1420	ORC3_N_1st	4xgc	C:46-269	51432	-	↑↑↑↑↑		N
e4idoB1	2004.1.1.1421	GBP_1	4ido	B:31-315	87635412	-	↑↑↑↑↑↓↑↓
e3f8tA1	2004.1.1.1422	MCM_AAA	3f8t	A:182-379	51432	-	↑↑↑↑↑		N
e4yj1A1	2004.1.1.1423	ABC_ATPase_C	4yj1	A:226-508	651432	2	↓↑↑↑↑↑
e5ca9A1	2004.1.1.1424	RHD3_1st	5ca9	A:26-313	7652431	-	↑↑↑↑↑↓↑
e4dbpA3	2004.1.1.1425	Myosin_head_1	4dbp	A:51-278,A:306-760	1273645	-	↓↑↑↑↑↓↑
e3bz8A4	2004.1.1.1426	Myosin_head_2	3bz8	A:2-33,A:81-702,A:736-747	1273645	-	↓↑↑↑↑↓↑
e5d0nA1	2004.1.1.1427	Kinase-PPPase_N	5d0n	A:126-257	4312	-	↑↑↑↑		N
e5d0nA2	2004.1.1.1428	Kinase-PPPase_C	5d0n	A:258-426	4312	0	↑↑↑↑
e4s20K4	2004.1.1.1429	Helicase_C	4s20	K:426-695	165243	-	↑↑↑↑↑↑		N
e5dgkA1	2004.1.1.1430	DUF927_C	5dgk	A:157-438	51432	2	↑↑↑↑↑
e5iw7A1	2004.1.1.1431	COG5177	5iw7	A:67-250	654132	-	↑↑↑↑↑↓		N
e2l8bA1	2004.1.1.1432	PRK13709	2l8b	A:381-569	1432	-	↑↑↑↑
e5udbC1	2004.1.1.1433	KOG2538_1st	5udb	C:52-159,C:181-269	[5]1432	-	↑↑↑↑↑		N
e1p9nB1	2004.1.1.1434	MobB_1	1p9n	B:1-169	65[4]132	1	↑↑↑↑↑↑		G1→A
e5o9gW2	2004.1.1.1463	KOG0384_1,Helicase_C	5o9g	W:607-841,W:1006-1026	165243	-	↑↑↑↑↑↑		N
e1j6uA2	2004.1.1.1465	Mur_ligase_M	1j6u	A:89-295	7651423	1	↑↑↑↑↑↑↓		G1→V
e1srqA2	2004.1.1.1466	Rap_GAP	1srq	A:191-379	23415678	-	↑↓↑↑↑↑↓↑		N
e5vftA2	2004.1.1.1474	Sigma54_activat,KOG0729	5vft	A:73-326	[5]1432	2	↑↑↑↑↑
e6nz5A1	2004.1.1.1480	CE15	6nz5	A:19-153,A:289-485	7651432	-	↑↑↑↑↑↓↑
e6rd4X1	2004.1.1.1482	ATP-synt_ab,ATP-synt_ab_C	6rd4	X:109-574	87265341	2	↓↑↑↑↑↑↑↑
e6oabE1	2004.1.1.1488	Sigma54_activat,CDC48	6oab	E:457-670	51432	2	↑↑↑↑↑
e3ajeA2	2004.1.1.1496	SUA5	3aje	A:238-350	51423	-	↑↑↑↑↑		N
e1g8fA2	2004.1.1.1497	UNK_F_TYPE	1g8f	A:390-511	54132	-	↑↑↑↑↑		N
e6jimB2	2004.1.1.1498	UNK_F_TYPE	6jim	B:336-464	15423	-	↑↑↑↑↑		N
e3bs4A1	2004.1.1.1499	UNK_F_TYPE	3bs4	A:1-253	(10)987165234	2	↓↑↓↑↑↑↑↑↑↑
e6j18A1	2004.1.1.1500	UNK_F_TYPE	6j18	A:1152-1396	87615423	2	↑↓↑↑↑↑↑↑↑		K→R
e6tv1A1	2004.1.1.1501	UNK_F_TYPE	6tv1	A:1247-1479	87615423	-	↑↓↑↑↑↑↑↑↑		N
e5u4uA1	2004.1.1.1502	UNK_F_TYPE	5u4u	A:585-762	654132	-	↑↑↑↑↑		N
e6vu5B1	2004.1.1.1503	UNK_F_TYPE	6vu5	B:217-359	123	-	↑↑↑		N
e6acaA6	2004.1.1.1504	UNK_F_TYPE	6aca	A:398-499	45132	-	↓↑↑↑↑		N
e5grbC1	2004.1.1.1505	UNK_F_TYPE	5grb	C:117-329	7651432	2	↑↓↑↑↑↑↑
e5nkmC1	2004.1.1.1506	UNK_F_TYPE	5nkm	C:1-254,C:289-332	654132	-	↑↑↑↑↑↓		long(6X),S|T→G
e6ac6A6	2004.1.1.1507	UNK_F_TYPE	6ac6	A:395-496	156243	-	↑↓↑↑↑↑		N
e6nz4B1	2004.1.1.1508	UNK_F_TYPE	6nz4	B:24-153,B:289-485	7651432	-	↑↑↑↑↑↓↑
e1gl9C2	2004.1.1.1509	UNK_F_TYPE	1gl9	C:249-500	[6]15423	-	↑↑↑↑↑		N
e1khtA1	2004.1.1.1510	UNK_F_TYPE	1kht	A:3-192	54132	1	↑↑↑↑↑		K→S
e5oqj73	2004.1.1.1511	UNK_F_TYPE	5oqj	7:723-770	-	-	-
e3l2oB1	2004.1.1.1512	UNK_F_TYPE	3l2o	B:175-241,B:276-383	7651432	-	↑↑↑↑↑↓↑		N
e7nw001	2004.1.1.1521	HBB,Helicase_C_2	7nw0	0:447-728	[71]65243	-	↑↑↑↑↑↑		N
e7dm4A1	2004.1.1.1546	TUDOR_1	7dm4	A:1-151	-	-	-
e1ko7A1	2004.1.2.1	Hpr_kinase_C	1ko7	A:130-298	54213	-	↑↑↑↓↑
e2olrA1	2004.1.2.2	PEPCK_ATP_C	2olr	A:228-540	564213	-	↓↑↑↑↓↑
e1khbA1	2004.1.2.3	PEPCK_C	1khb	A:260-622	78564213	-	↑↓↓↑↑↑↓↑		G1→F
e2c42A3	2004.1.3.1	POR	2c42	A:416-668	654132	-	↑↑↑↑↓↑		K→A S|T→N
e3v42A1	2004.5.1.2	Folliculin_C	3v42	A:343-558	54132	-	↓↑↑↑↑		N
e3tw8A2	2004.5.1.4	DENN	3tw8	A:161-374	54132	-	↓↑↑↑↑		N
e3iuuA3	2004.6.1.1	MlrC_C	3iuu	A:277-467	3452617	-	↑↓↑↑↑↑↑		N
e2jh8A1	2004.7.1.1	Orbi_VP4_1st	2jh8	A:2-112	54132	-	↑↑↑↑↑		N
e5x71A1	2004.7.1.2	UNK_F_TYPE	5x71	A:4-150	4132	-	↑↑↑↑		N
e2olrA2	2004.11.1.1	PEPCK_ATP_N	2olr	A:6-227	14568723	-	↑↑↓↓↓↑↑↑		N
e1khbA2	2004.11.1.2	PEPCK_N	1khb	A:10-259	125679834	-	↑↑↑↓↓↓↑↑↑		N

### Sheet: Table S3
List of compounds in the seed set for the expansion.
Column A: Compound ID
Column B: Description of each compound
Column C: Number of reactions that involve this compound in the biosphere network
Column D: The type of compound (organic carbon, nirogen source, sulfur source, etc..)
ID	Description	Number of reactions	Type
C00001	H2O; Water	4242	Background
C00080	H+; Hydron	2558	Background
Z00029	Mg	995	Background
C00009	Orthophosphate; Phosphate; Phosphoric acid; Orthophosphoric acid	812	Phosphorous source
C00011	CO2; Carbon dioxide	773	Background
Z00030	Mn	696	Background
Z00015	Fe	600	Background
C00014	Ammonia; NH3	481	Nitrogen source
Z00054	Zn	472	Background
C00026	2-Oxoglutarate; Oxoglutaric acid; 2-Ketoglutaric acid; alpha-Ketoglutaric acid	293	Organic carbon
C00022	Pyruvate; Pyruvic acid; 2-Oxopropanoate; 2-Oxopropanoic acid; Pyroracemic acid	244	Organic carbon
Z00069	Diavalent Metal	243	Background
C00028	Acceptor; Hydrogen-acceptor; A; Oxidized donor	232	Background
C00030	Reduced acceptor; AH2; Hydrogen-donor; Donor	232	Background
Z00055	Ca	218	Background
Z00063	Generic FeS	215	Background
Z00002	4Fe4S	207	Background
C00042	Succinate; Succinic acid; Butanedionic acid; Ethylenesuccinic acid	178	Organic carbon
Z00006	Co	175	Background
C00033	Acetate; Acetic acid; Ethanoic acid	149	Organic carbon
Z00001	2Fe2S	125	Background
Z00070	Cu	111	Background
C00058	Formate; Methanoic acid; Formic acid	95	Organic carbon
C00048	Glyoxylate; Glyoxalate; Glyoxylic acid	78	Organic carbon
Z00034	Ni	67	Background
C00036	Oxaloacetate; Oxalacetic acid; Oxaloacetic acid; 2-Oxobutanedioic acid; 2-Oxosuccinic acid; keto-Oxaloacetate	66	Organic carbon
Z00064	Mo	61	Background
C00283	Hydrogen sulfide; Hydrogen-sulfide; H2S; Sulfide	53	Sulfur source
C00161	2-Oxo acid; 2-Oxocarboxylate; 2-Oxocarboxylic acid; 2-Oxo carboxylate	44	Organic carbon
C00288	HCO3-; Hydrogencarbonate; Bicarbonate; Hydrogen carbonate; Acid carbonate	32	Background
C00071	Aldehyde; RCHO	30	Organic carbon
C00069	Alcohol	26	Organic carbon
C00282	Hydrogen; H2	26	Background
C00122	Fumarate; Fumaric acid; trans-Butenedioic acid	21	Organic carbon
C14818	Fe2+; Fe(II); Ferrous ion; Iron(2+)	19	Background
C00149	(S)-Malate; L-Malate; L-Apple acid; L-Malic acid; L-2-Hydroxybutanedioic acid; Malate; Malic acid	18	Organic carbon
Z00067	3Fe4S	18	Background
Z00053	W	16	Background
C00205	hn; Light; Photon; hnu	14	Background
Z00060	Monovalent Metal	14	Background
C01335	ROH	13	Organic carbon
C17023	Sulfur donor; S-donor	13	Background
C00160	Glycolate; Glycolic acid; Hydroxyacetic acid	12	Organic carbon
C00209	Oxalate; Oxalic acid; Ethanedioic acid	12	Organic carbon
C00311	Isocitrate; Isocitric acid; 1-Hydroxytricarballylic acid; 1-Hydroxypropane-1,2,3-tricarboxylic acid	12	Organic carbon
Z00033	Na	12	Background
C01528	Hydrogen selenide; Selenide	9	Background
C00383	Malonate; Malonic acid; Propanedioic acid	8	Organic carbon
C00012	Peptide	7	Background
Z00062	V	7	Background
C00305	Magnesium cation; Mg2+; Magnesium(2+); Magnesium ion	6	Background
C00417	cis-Aconitate; cis-Aconitic acid	6	Organic carbon
C14819	Fe3+; Fe(III); Ferric ion; Iron(3+)	6	Background
Z00020	Generic FeS Cluster	6	Background
C00023	Iron	5	Background
C01330	Sodium cation; Na+; Sodium(1+); Sodium ion	5	Background
C01732	Mesaconate; 2-Methylfumarate; Mesaconic acid; Methylfumaric acid; (E)-2-Methyl-2-butenedioic acid	5	Organic carbon
C06232	Molybdate	5	Background
C00175	Cobalt ion; Cobalt(2+); Co2+; Co(II)	4	Background
C19609	Nickel(2+); Ni2+; Ni(II)	4	Background
C20679	Tungstate; Tungstic acid	3	Background
C22155	[Fe-S] cluster scaffold protein	3	Background
C00038	Zinc cation; Zn2+; Zn(II); Zinc ion	2	Background
C00070	Copper	2	Background
C00238	Potassium cation; K+; Potassium(1+); Potassium ion	2	Background
C01127	4-Hydroxy-2-oxoglutarate; 4-Hydroxy-2-oxoglutaric acid	2	Organic carbon
C00150	Molybdenum	1	Background
C19806	Propane-1,2,3-tricarboxylate; Tricarballylate	1	Organic carbon
C00034	Manganese		Background
C00050	Metal		Background

### Sheet: Table S4
Evolutionary Lineage	Distribution score	F-group	ECOD domain ID	Domain length	Nucleotide binding fragment	Resolution(Å)	Oligomeric state	Missing residue residue range
Rossmann	0.12	2003.1.4.47	e1d4oA1	177	22-36	1.21	monomer	-
Rossmann	0.047	2003.1.1.430	e1kjnA1	152	5-19	2.2	dimer	-
Rossmann	0.091	2003.1.4.1	e1ytlA1	158	23-37	2.8	monomer	-
Rossmann	0.004	2003.1.5.69	e2fhpA1	183	45-59	1.6	monomer	-
Rossmann	0.54	2003.1.1.30	e2vq3A1	181	3-17	2	dimer	-
Rossmann	0.64	2003.1.5.37	e3dh0A1	188	36-50	2.72	dimer	-
Rossmann	0.49	2003.1.5.13	e3douA1	181	26-40	1.45	monomer	162-167
Rossmann	0.71	2003.1.1.15	e3ff4A1	121	6-20	2.01	monomer	-
Rossmann	0.33	2003.1.1.107	e3nklA1	122	5-19	1.9	dimer	-
Rossmann	0.59	2003.1.5.30	e3ofjA1	178	27-41	2.43	monomer	-
Rossmann	0.5	2003.1.5.26	e5bxyA1	155	27-41	1.75	dimer	-
P-loop (Type I)	0.29	2004.1.1.142	e2qg6A1	191	5-19	1.5	monomer	82-90
P-loop (Type I)	1	2004.1.1.258	e2wjhA1	166	6-20	2.1	monomer	-
P-loop (Type I)	0.58	2004.1.1.152	e3bafA1	165	4-18	2.25	monomer	-
P-loop (Type I)	0.017	2004.1.1.101	e3lluA1	177	4-18	1.4	monomer	-
P-loop (Type I)	0.051	2004.1.1.122	e6d71A1	172	4-18	1.72	monomer	-
P-loop (Type II)	0.45	2004.1.1.64	e1g5tA1	157	6-20	1.8	dimer	-
P-loop (Type II)	0.0026	2004.1.1.178	e2r2aA1	191	5-19	1.82	monomer	-
P-loop (Type II)	1	2004.1.1.190	e2p65A1	185	44-58	1.7	monomer	-
P-loop (Type II)	0.48	2004.1.1.226	e3ec2A1	180	41-55	2.7	monomer	147-149
P-loop (Type II)	0.42	2004.1.1.170	e5np9A1	154	31-45	2	monomer	88-89

### Sheet: Table S5
Evolutionary Lineage	PDB	N	SSA ΔS_res†​	WSME-exact ε	WSME-exact ΔG_fold​	WSME-L ε	WSME-L entropy	WSME-L n1​	WSME-L n2​	WSME-L ΔG_fold​	Cut point
Rossmann	3FF4	121	5.06	3.34	-10.28	3.28	2	57	64	-10.96	57
Rossmann	3NKL	122	4.53	1.88	-10	1.83	2	63	59	-8.94	63
Rossmann	3OFJ	178	5.52	3.12	-9.65	3.06	2	86	92	-8.99	86
Rossmann	3DOU	181	5.66	4.48	-10.29	4.39	0.5	88	93	-10.33	88
Rossmann	1D4O	177	4.62	2.69	-10.67	2.61	2	94	83	-8.09	94
Rossmann	2VQ3	181	5.23	7.79	-9.88	7.72	1.5	56	125	-12.13	56
Rossmann	1KJN	152	4.95	2.82	-9.96	2.83	0.5	73	79	-14.53	73
Rossmann	3DH0	188	5.18	3.39	-10.31	3.39	0.5	101	87	-13.04	101
Rossmann	5BXY	155	4.75	2.85	-9.6	2.83	0.5	90	65	-10.51	90
Rossmann	2FHP	183	5.4	4.84	-10.27	4.72	2	114	69	-8.98	114
Rossmann	1YTL	158	5.34	3.72	-10.33	3.72	0.5	93	65	-14.21	93
P-loop type I	3LLU	177	5.2	4.41	-9.91	4.28	2	84	93	-9.81	76
P-loop type I	2WJH	166	5.04	2.81	-9.49	2.72	2	81	85	-6.58	81
P-loop type I	6D71	172	4.98	4.2	-10.23	4.17	0.5	79	93	-12.54	79
P-loop type I	3BAF	165	5.45	3.05	-9.72	3.06	0.5	82	83	-13.35	93
P-loop type I	2QG6	191	4.97	3.51	-9.67	3.39	2	96	95	-9.72	110
P-loop type II	5NP9	154	5.08	4.59	-9.96	—	—	—	—	—
P-loop type II	2P65	185	5.09	3.24	-10.24	—	—	—	—	—
P-loop type II	3EC2	180	5.44	2.44	-10.32	—	—	—	—	—
P-loop type II	1G5T	157	4.91	3.02	-9.78	—	—	—	—	—
P-loop type II	2R2A	191	4.68	2.57	-9.72	—	—	—	—	—

### Sheet: Table S6
H-Group	X-Name	H-Name	F-Name	ECOD ID	pdb range	standard numbering	extanded numering	Notes
2003.1	Rossmann-like	Rossmann-related	2-Hacid_dh_C	e2nacA1	A:148-335	3214567
2003.2	Rossmann-like	NO_H_NAME	Molybdopterin_2nd	e2nyaF4	F:1-33;F:60-153;F:383-666	-		highly decorated
2003.4	Rossmann-like	NO_H_NAME	PALP	e1j0aA1	A:1-164	3214
2003.6	Rossmann-like	NO_H_NAME	ADP_PFK_GK	e1ua4A1	A:2-455	3214567		highly decorated; ignored c-terminal anti-parallel strand
2004.1	P-loop domains-like	P-loop domains-related	DUF853	e4d2iB2	B:107-477	3425617		highly decorated
2004.5	P-loop domains-like	NO_H_NAME	Folliculin_C	e3v42A1	A:343-558	2314		ignored c-terminal anti-parallel strand
2004.6	P-loop domains-like	NO_H_NAME	MlrC_C	e3iuuA3	A:277-467	32415		ignored c-terminal anti-parallel strand
2004.7	P-loop domains-like	NO_H_NAME	Orbi_VP4_1st	e2jh8A1	A:2-112	2314		5th strand is very short and connected by a beta-hairpin
2004.11	P-loop domains-like	NO_H_NAME	PEPCK_ATP_N	e2olrA2	A:6-227	-		significant a+b character
2005.1	HUP domain-like	NO_H_NAME	CTP_transf_like_1	e4mvdB1	B:40-209	32145
2005.2	HUP domain-like	NO_H_NAME	DUF218	e3ca8A1	A:5-265	32145
2005.3	HUP domain-like	NO_H_NAME	DIT1_PvcA	e3e59A1	A:7-317	32145
2006.1	HAD domain-like	HAD domain-related	5_nucleotid	e2bdeA3	A:2-31;A:185-459	321456
2007.1	Flavodoxin-like	Class I glutamine amidotransferase-like	DJ-1_PfpI	e1g2iA1	A:1-166	21345
2007.2	Flavodoxin-like	Flavoproteins/Phosphotyrosine protein phosphatases-like	Flavodoxin_1	e1f4pA1	A:2-148	21345
2007.3	Flavodoxin-like	NO_H_NAME	Ligase_CoA	e3dmyA3	A:330-497	21345		hairpin on left edge, degenerating strand on right edge
2007.5	Flavodoxin-like	NO_H_NAME	DHHW	e4nzkA1	A:82-384	-		a+b character
2007.6	Flavodoxin-like	NO_H_NAME	bact-PGI_C	e1wiwA3	A:124-284	2134
2007.7	Flavodoxin-like	NO_H_NAME	CbiC	e1f2vA1	A:2-210	21345
2007.9	Flavodoxin-like	NO_H_NAME	SEFIR	e3vbcA2	A:325-395;A:417-481	21345		knot protiein? (Googled it: there is missing electron density which suggests a knot but a better structure demonstrated it does not form a knot)
2007.1	Flavodoxin-like	NO_H_NAME	DUF1863_like	e1eiwA1	A:1-111	21345
2007.12	Flavodoxin-like	NO_H_NAME	Glyco_hydro_3_C	e5jp0A1	A:419-659	21345
2007.15	Flavodoxin-like	NO_H_NAME	DUF1937	e1t1jA1	A:0-118	2134
2007.16	Flavodoxin-like	NO_H_NAME	VP7_1st	e3fmgA1	A:78-160;A:255-312	21345
2007.17	Flavodoxin-like	NO_H_NAME	DUF1485_N	e3iuuA1	A:1-182	21345		left edge has antiparallel strand
2007.18	Flavodoxin-like	NO_H_NAME	EUF08614	e4bqnA1	A:1-311	2134
2007.19	Flavodoxin-like	NO_H_NAME	Gly_kinase_2nd	e1to6A2	A:1-44;A:262-371	21345
2007.13	Flavodoxin-like	NO_H_NAME	DUF3479	e4zhjB1	B:1-220	2134		perhaps a 5th, highly deterioried strand
2007.2	Flavodoxin-like	NO_H_NAME	MtrA	e5l8xA1	A:1-170	2134
2007.21	Flavodoxin-like	NO_H_NAME	Glyco_hydro_106_3rd	e5mqmA3	A:681-836	2134		highly modified with decoration and deterioration
2007.22	Flavodoxin-like	NO_H_NAME	UNK_F_TYPE	e5odcD1	D:3-140	2134
2007.23	Flavodoxin-like	NO_H_NAME	CbiG_N	e3eeqA1	A:8-128	2134		anti-parallel strand at right edge
2007.24	Flavodoxin-like	NO_H_NAME	ATP-synt_F	e2d00A1	A:6-109	-		domain swapped into 2134
2007.25	Flavodoxin-like	NO_H_NAME	Ribosomal_L1_1st	e1ad2A2	A:68-159	213		4th beta strand is disorted significantly
2008.1	Restriction endonuclease-like	NO_H_NAME	PDCD9	e4v1aa1	a:30-422	-		a+b character
2008.2	Restriction endonuclease-like	NO_H_NAME	Sen15	e2gw6A1	A:2-123	-		a+b character
2008.3	Restriction endonuclease-like	NO_H_NAME	RNA_pol_Rpb5_N	e1dzfA2	A:5-143	-		321 with significant N-terminal decoration, inlcuding an anti-parallel strand, on the right edge
2008.4	Restriction endonuclease-like	NO_H_NAME	TBPIP_N	e2czrA2	A:1-100	-		a+b character
2008.5	Restriction endonuclease-like	NO_H_NAME	DUF739	e2ph7A2	A:103-226	-		a+b character with beta-hairpins on left and right edge
2008.6	Restriction endonuclease-like	NO_H_NAME	ACC_central_2nd	e5cslB5	B:1035-1291	-		a+b character with beta-hairpins on left and right edge
2008.7	Restriction endonuclease-like	NO_H_NAME	KOG4757_1st	e5un7A2	A:392-538	-		a+b character
2008.8	Restriction endonuclease-like	NO_H_NAME	UNK_F_TYPE	e6f1sA1	A:478-623	-		a+b character, only one closed bab in the structure
2010.1	NO_X_NAME	NO_H_NAME	EIIA-man	e1pdoA1	A:2-130	2134
2011.1	Phosphorylase/hydrolase-like	NO_H_NAME	Amidase_3	e1jwqA1	A:1-179	-		a+b character at the right edge
2011.2	Phosphorylase/hydrolase-like	NO_H_NAME	Peptidase_A25	e1c8bA1	A:401-671;A:705-771	-		a+b character
2011.4	Phosphorylase/hydrolase-like	NO_H_NAME	Peptidase_C15	e1iu8A1	A:1-206	-		a+b character at the right edge
2486.1	NO_X_NAME	NO_H_NAME	ACCA	e2f9yA1	A:4-319	-		a+b character at the left edge
2487.1	The swivelling" beta/beta/alpha domains"	NO_H_NAME	Aconitase_2_N	e1l5jA3	A:161-372	4321
2487.2	The swivelling" beta/beta/alpha domains"	NO_H_NAME	Fumerase_C	e2isbA1	A:2-179	-		beta barrel topology, probably 1234
2488.1	NO_X_NAME	NO_H_NAME	EMG1	e3bbdA1	A:2-205	-		a+b character though 321546 where 2 is actually a hairpin and the next alpha has a partially flipped orientation
2489.1	NO_X_NAME	NO_H_NAME	Barstar	e1ay7B1	B:1-89	321
2490.1	Ribosomal protein L13/L15p/L18e/L32e	NO_H_NAME	Ribosomal_L32e	e1vqoY1	Y:95-236	-		significant decoration, but one subdomain looks 321
2490.2	Ribosomal protein L13/L15p/L18e/L32e	NO_H_NAME	Ribosomal_L13	e4v19N1	N:2-178	321		note, very degenerate 4th strand on the right edge (3214)
2490.3	Ribosomal protein L13/L15p/L18e/L32e	NO_H_NAME	Ribosomal_L18	e1vqoL1	L:1-150	-		beta-helix vibe
2493.1	NO_X_NAME	NO_H_NAME	DRTGG	e2iojA1	A:206-325	4321
2494.1	DTD-like	NO_H_NAME	tRNA-Thr_ED	e3pd2A1	A:1-147	-		significant strand curvature to form a pita-fold
2494.2	DTD-like	NO_H_NAME	Peptidase_S13_1st	e1w79A4	A:68-164;A:240-285	-		a+b character
2495.1	NO_X_NAME	NO_H_NAME	MinC_N	e1hf2A2	A:1-99	321		capping antiparallel strands on left and right surface
2496.1	NO_X_NAME	NO_H_NAME	CRAL_TRIO	e1auaA2	A:97-299	4321
2499.1	Subtilisin-like	NO_H_NAME	Peptidase_S8	e2id4A2	A:122-460	213456		significant decoration
2499.2	Subtilisin-like	NO_H_NAME	Phage_sheath_1	e5li2A1	A:31-94;A:319-471	213456		significant deocration
2501.1	NO_X_NAME	NO_H_NAME	DUF2000	e2gaxA1	A:1-135	-		a+b character
3010.1	NO_X_NAME	NO_H_NAME	Birna_VP4_2nd	e4izjA2	A:651-716	321		significant deterioration of beta and helix elements; not likely foldable on its own
3110.1	NO_X_NAME	NO_H_NAME	KOG2292	e3aagB1	B:436-512;B:541-580;B:675-713	213		capping beta-hairpin on the right hand side
3255.1	NO_X_NAME	NO_H_NAME	FHIPEP_3rd	e3a5iA4	A:593-692	3214		structure quality is low
3280.1	NO_X_NAME	NO_H_NAME	Arabino_trans_C_2nd	e3ptyA2	A:735-759;A:968-1067	-		significant distortion, 213 with a beta-hairpin on right-hand side
3351.1	Atg7 N-terminal domain-like	NO_H_NAME	ATG7_N_1st	e3vx7A1	A:1-144;A:250-276	-		a+b
3351.2	Atg7 N-terminal domain-like	NO_H_NAME	EUF08641	e4atsA1	A:25-269	-		a+b with 1 defensible bab
3508.1	NO_X_NAME	NO_H_NAME	NAR	e2k87A1	A:1-116	-		N-terminal bab has a distored, left-handed character
3511.1	NO_X_NAME	NO_H_NAME	UPF0302	e3do9A1	A:4-122	-		a+b character
3598.1	NO_X_NAME	NO_H_NAME	EUF08642	e4hg6B4	B:456-720	-		a+b
3672.1	NO_X_NAME	NO_H_NAME	EUF08644	e3izxC2	C:828-959	2341		N-terminal strand forms hairpin on the right edge
4013.1	NO_X_NAME	NO_H_NAME	Queuosine_synth_2nd	e1vkyA2	A:4-63;A:174-335	-		a+b
4126.1	beta-carbonic anhydrase-like	NO_H_NAME	Pro_CA	e1ekjA1	A:120-329	2134		C-terminal beta-strand closes off right hand side
4126.2	beta-carbonic anhydrase-like	NO_H_NAME	CdCA1	e3boeA1	A:224-432	-		a+b
4176.1	NO_X_NAME	NO_H_NAME	DUF917_N	e2o3iA2	A:2-241	-		a+b with an embedded 321
4244.1	NO_X_NAME	NO_H_NAME	Cofac_haem_bdg	e2g5gX1	X:9-263	-		a+b structure with embedded babs and an unusual cross-over of the backbone between an alpha and a beta
4262.1	NO_X_NAME	NO_H_NAME	CbiG_C	e3by5A1	A:8-130	321		close off on right side with a hairpin
4335.1	NO_X_NAME	NO_H_NAME	Complex1_51K	e2fug13	1:7-249	3214		significant decoration
4353.1	NO_X_NAME	NO_H_NAME	DUF1919	e2g6tA2	A:98-305	21345		several strands are highly deteriorated
4975.1	NO_X_NAME	NO_H_NAME	PRK05788_like	e3eeqA2	A:136-214	2134		several strands are highly deteriorated
4978.1	NO_X_NAME	NO_H_NAME	tRNA_deacylase_C	e2gfqA2	A:188-274	2134
5103.1	NO_X_NAME	NO_H_NAME	EUF08648	e1vk1A2	A:101-200	-		a+b
6034.1	NO_X_NAME	NO_H_NAME	EUF08649	e2q82A1	A:14-129	23145
3823.1	NO_X_NAME	NO_H_NAME	Glyco_hydro_98C_N	e2wmfA2	A:335-423	213		small, deteriorated
3828.1	NO_X_NAME	NO_H_NAME	Flavi_NS1_N	e4o6dB1	B:1-177	2314		deteriorated
3983.1	NO_X_NAME	NO_H_NAME	Cas_csx3	e3wziA1	A:1-104	321		beta hairpins on both sides
3988.1	NO_X_NAME	NO_H_NAME	EUF08650	e4zcfB3	B:535-644	321		N-terminal beta hairpins on right side
1055.1	NO_X_NAME	NO_H_NAME	EUF08651	e4k2mA3	A:1-68	21		small domain, likely not independent
1094.1	NO_X_NAME	NO_H_NAME	EUF08652	e5ch1A2	A:357-506	21		small domain, likely not independent
2012.1	NO_X_NAME	NO_H_NAME	LigB	e1b4uB1	B:2-299	3241		significant decoration and additional elements on left and right side
3398.1	NO_X_NAME	NO_H_NAME	TMEM173	e4ef4A1	A:152-343	213		inserted 2-stranded beta hairpin on left-hand side
3703.1	NO_X_NAME	NO_H_NAME	HSP90_2nd	e1usuA3	A:422-527	213		significant decoration, left side has 2-stranded beta hairpin
7063.1	NO_X_NAME	NO_H_NAME	UNK_F_TYPE	e6ea8A2	A:116-194	-		a+b character, almost like a beta-beta-alpha three-layer sandwich
7500.1	NO_X_NAME	NO_H_NAME	Gly_kinase_1st	e1to6A3	A:45-261	4321		significant decoration
7501.1	NO_X_NAME	NO_H_NAME	DHFR_1	e1ra9A1	A:1-159	432516		beta hairpin on left side
7502.1	NO_X_NAME	NO_H_NAME	Brix	e1w94A1	A:1-154	-		a+b character; 213 followed by beta hairpins
7503.1	NO_X_NAME	NO_H_NAME	CsgG	e4uv3A1	A:2-257	-		poor quality structure, long distored secondary structure elements
7504.1	NO_X_NAME	NO_H_NAME	DUF3236	e3brcA1	A:1-155	-		a+b character; 213 followed by a beta-hairpin
7505.1	NO_X_NAME	NO_H_NAME	MKLP1_Arf_bdg	e3vhxB1	B:695-800	213		right side has a long beta-hairpin
7506.1	NO_X_NAME	NO_H_NAME	UNK_F_TYPE	e6o59B1	B:171-296	-		a+b character
7507.1	NO_X_NAME	NO_H_NAME	PRK04183	e1o7jA3	A:216-327	4321		strand 4 is deteriorated significantly
7508.1	NO_X_NAME	NO_H_NAME	Glyco_transf_90_1st	e5f84A1	A:42-190	-		high deteriorated secondary structure elements
7509.1	NO_X_NAME	NO_H_NAME	NIF3_1st	e1nmpA1	A:1-96;A:213-247	3214		N-terminal alpha-beta element flipped upside down on left side
7510.1	NO_X_NAME	NO_H_NAME	IDH	e1itwA1	A:2-159;A:562-741	213		left hand side has decoration with beta hairpin-element in between beta3 and beta4
7511.1	NO_X_NAME	NO_H_NAME	EUF08602	e2zxoA4	A:533-658	32451		very short beta strands
7512.1	NO_X_NAME	NO_H_NAME	Capsule_synth	e5fa0A2	A:222-407	32145		beta3 is marginal
7513.1	NO_X_NAME	NO_H_NAME	UPF0052	e2hzbA1	A:2-312	3214567		significant decoration
7514.1	NO_X_NAME	NO_H_NAME	NAD_binding_1	e2bmwA2	A:142-303	32145
7515.1	NO_X_NAME	NO_H_NAME	Alk_phosphatase	e1y6vA1	A:1-449	-		9 strands with a beta hairpin inserted early (return to when beta-haipin management is sorted out)
7516.1	NO_X_NAME	NO_H_NAME	CofC	e2i5eA1	A:1-208	-		321456 is likely the base structure, but there is an anti-parallel beta strand between beta-strands 4 and 5
7517.1	NO_X_NAME	NO_H_NAME	IU_nuc_hydro	e2masA1	A:2-314	321456		left edge has significant decoration
7518.1	NO_X_NAME	NO_H_NAME	PK_C	e2g50A3	A:396-530	3214		strand 4 forms a beta-hairpin with strand 5
7519.1	NO_X_NAME	NO_H_NAME	ATP-synt	e2jdiG1	G:1-47;G:67-173;G:206-272	-		poor quality structure
7520.1	NO_X_NAME	NO_H_NAME	CinA_N	e2a9sA1	A:1-167	-		a+b character 213 followed by a beta-hairpin
7521.1	NO_X_NAME	NO_H_NAME	Dehydratase_MU	e1eexB1	B:46-223	-		a+b character
7522.1	NO_X_NAME	NO_H_NAME	Transketolase_C	e2bfdB1	B:205-342	2134		anti-parallel strand at left edge
7523.1	NO_X_NAME	NO_H_NAME	ABC2_membrane_3	e3cniA1	A:47-191	-		a+b character, with a 213 followed by a beta-hairpin
7524.1	NO_X_NAME	NO_H_NAME	Aldedh_2nd	e1ad3A3	A:212-447	342156		beta strand 3 forms a beta hairpin at the left edge
7525.1	NO_X_NAME	NO_H_NAME	His_Phos_1	e1e58A1	A:1-247	3241		beta hairpin on the right edge, protentially a 5th strand at one point
7526.1	NO_X_NAME	NO_H_NAME	IF-2	e1g7sA4	A:329-459	2134
7527.1	NO_X_NAME	NO_H_NAME	CoA_transf_3	e1q7eA1	A:3-419	321456		a rather disconnected lobe with a+b character also present
7528.1	NO_X_NAME	NO_H_NAME	PGM_PMM_I	e3pmgA2	A:1-190	-		a+b character
